# LsGCRPred: lncRNA-SNP regulated gene expression based breast and ovarian cancer risk prediction model

**DOI:** 10.64898/2026.07.07.736696

**Authors:** Troyee Das, Gourab Das, Byapti Ghosh, Zhumur Ghosh

**Affiliations:** Department of Biological Sciences, Bose Institute, Unified Academic Campus, Kolkata-700 091, India

**Keywords:** LSNP, female cancers, cancer associated SNP, Genetic variants, Machine learning

## Abstract

Long non-coding RNAs (lncRNAs) and single nucleotide polymorphisms (SNPs) within them play crucial role in cancer susceptibility and disease outcomes. Breast and ovarian cancers, characterized by genetic heterogeneity, present significant challenges for precise diagnosis and treatment. Despite recent advancements in personalized medicine, inclusion of lncRNA-SNP (LSNP) markers into cancer risk detection panels remains limited. In this work, we put forward LSNP regulated gene expression based breast and ovarian cancer risk prediction model LsGCRPred (LSNP-Gene Interaction Based Cancer Risk Prediction Model). Notably, our approach accounts for the tissue-specificity of lncRNAs as well the benefit for individuals with predisposing conditions. Additionally, pathway analysis revealed the involvement of the LSNP interacting genes in key cancer regulating pathways. TaqMan genotyping and qPCR were performed to confirm the presence of selected LSNPs in ovarian and breast cancer cell lines along with the significant expression of the lncRNA and associated gene transcripts. These findings highlight previously overlooked genetic variants within lncRNA loci and their regulatory impact on disease outcomes, providing insights into personalized cancer diagnosis and treatment strategies. The tool LsGCRPred can be accessed as a standalone version on GitHub.

Github Link: https://github.com/zglabDIB/LsGCRPred
