## Supplementary material for "LsGCRPred: lncRNA-SNP regulated gene expression based breast and ovarian cancer risk prediction model": https://bicresources.jcbose.ac.in/zhumur/biorxiv_suppl/LsGCRPred/download.php: Supplementary File 1.xlsx

### Sheet: Breast Non-Cancerous Control
Accession ID	Description	Grouping for ML model
GSM3519054	Normal Breast	TRAINING
GSM4213860	Normal Breast
GSM4213861	Normal Breast
GSM4213864	Normal Breast
GSM4213867	Normal Breast
GSM4213868	Normal Breast
GSM4213869	Normal Breast
GSM4213871	Normal Breast
GSM4213872	Normal Breast
GSM4213873	Normal Breast
GSM4213875	Normal Breast
GSM4213876	Normal Breast
SRR11600329	Adjacent Normal to Breast Cancer Luminal Subtype
SRR11600331	Adjacent Normal to Breast Cancer Luminal Subtype
SRR11600333	Adjacent Normal to Breast Cancer Luminal Subtype
SRR11600335	Adjacent Normal to Breast Cancer Luminal Subtype
SRR11600337	Adjacent Normal to Breast Cancer Luminal Subtype
SRR11600339	Adjacent Normal to Breast Cancer Luminal Subtype
SRR1313174	Adjacent Normal to Breast Cancer Luminal Subtype
SRR1313175	Adjacent Normal to Breast Cancer Luminal Subtype
SRR1313176	Adjacent Normal to Breast Cancer Luminal Subtype
SRR1313178	Adjacent Normal to Breast Cancer Luminal Subtype
SRR1313180	Adjacent Normal to Breast Cancer Luminal Subtype
SRR1313182	Adjacent Normal to Breast Cancer Luminal Subtype
SRR1313183	Adjacent Normal to Breast Cancer Luminal Subtype
SRR1313184	Adjacent Normal to Breast Cancer Luminal Subtype
SRR1313185	Adjacent Normal to Breast Cancer Luminal Subtype
SRR1313186	Adjacent Normal to Breast Cancer Luminal Subtype
SRR1313187	Adjacent Normal to Breast Cancer Luminal Subtype
SRR1313188	Adjacent Normal to Breast Cancer Luminal Subtype
SRR1313189	Adjacent Normal to Breast Cancer Luminal Subtype
SRR1313190	Adjacent Normal to Breast Cancer Luminal Subtype
SRR1313191	Adjacent Normal to Breast Cancer Luminal Subtype
SRR1313192	Adjacent Normal to Breast Cancer Luminal Subtype
SRR1313193	Adjacent Normal to Breast Cancer Luminal Subtype
SRR1313194	Adjacent Normal to Breast Cancer Luminal Subtype
SRR1313195	Adjacent Normal to Breast Cancer Luminal Subtype
SRR1313196	Adjacent Normal to Breast Cancer Luminal Subtype
SRR1313197	Adjacent Normal to Breast Cancer Luminal Subtype
SRR1313198	Adjacent Normal to Breast Cancer Luminal Subtype
SRR1313199	Adjacent Normal to Breast Cancer Luminal Subtype
SRR1313200	Adjacent Normal to Breast Cancer Luminal Subtype
SRR1313201	Adjacent Normal to Breast Cancer Luminal Subtype
SRR1313202	Adjacent Normal to Breast Cancer Luminal Subtype
SRR1313203	Adjacent Normal to Breast Cancer Luminal Subtype
SRR1313209	Adjacent Normal to Breast Cancer TNBC Subtype
SRR1313210	Adjacent Normal to Breast Cancer TNBC Subtype
SRR1313211	Adjacent Normal to Breast Cancer TNBC Subtype
SRR1313212	Adjacent Normal to Breast Cancer TNBC Subtype
SRR1313213	Adjacent Normal to Breast Cancer TNBC Subtype
SRR1313215	Adjacent Normal to Breast Cancer TNBC Subtype
SRR1313216	Adjacent Normal to Breast Cancer TNBC Subtype
SRR1313217	Adjacent Normal to Breast Cancer TNBC Subtype
SRR1313218	Adjacent Normal to Breast Cancer TNBC Subtype
SRR1313219	Adjacent Normal to Breast Cancer TNBC Subtype
SRR1313220	Adjacent Normal to Breast Cancer TNBC Subtype
SRR1313222	Adjacent Normal to Breast Cancer TNBC Subtype
SRR1313224	Adjacent Normal to Breast Cancer TNBC Subtype
SRR1313225	Adjacent Normal to Breast Cancer TNBC Subtype
SRR1313226	Adjacent Normal to Breast Cancer TNBC Subtype
SRR1313227	Adjacent Normal to Breast Cancer TNBC Subtype
SRR1313229	Adjacent Normal to Breast Cancer TNBC Subtype
SRR2040340	Normal Breast
SRR2040341	Normal Breast
SRR2040342	Normal Breast
SRR2040344	Normal Breast
SRR2040345	Normal Breast
SRR2040346	Normal Breast
SRR2040347	Normal Breast
SRR2040348	Normal Breast
SRR2148238	Adjacent Normal to Breast Cancer Her2 Subtype
SRR2148239	Adjacent Normal to Breast Cancer Her2 Subtype
SRR2148240	Adjacent Normal to Breast Cancer Her2 Subtype
SRR2148244	Adjacent Normal to Breast Cancer Luminal Subtype
SRR2148245	Adjacent Normal to Breast Cancer Luminal Subtype
SRR2148246	Adjacent Normal to Breast Cancer Luminal Subtype
SRR2148250	Adjacent Normal to Breast Cancer Luminal Subtype
SRR2148251	Adjacent Normal to Breast Cancer Luminal Subtype
SRR2148252	Adjacent Normal to Breast Cancer Luminal Subtype
SRR2148257	Adjacent Normal to Breast Cancer Luminal Subtype
SRR2148258	Adjacent Normal to Breast Cancer Luminal Subtype
SRR2148259	Normal Breast
SRR2148260	Normal Breast
SRR2148261	Normal Breast
SRR2148265	Adjacent Normal to Breast Cancer TNBC Subtype
SRR2148266	Adjacent Normal to Breast Cancer TNBC Subtype
SRR2148267	Adjacent Normal to Breast Cancer TNBC Subtype
SRR24019170	Normal Breast
SRR24019171	Normal Breast
SRR24019172	Adjacent Normal to Breast Cancer Luminal Subtype
SRR24019173	Adjacent Normal to Breast Cancer Luminal Subtype
SRR3151763	Adjacent Normal
SRR3192473	Normal Breast
SRR5962199	Adjacent Normal to Breast Cancer Luminal Subtype
SRR5962200	Adjacent Normal to Breast Cancer Luminal Subtype
SRR5962201	Adjacent Normal to Breast Cancer Luminal Subtype
SRR5962202	Adjacent Normal to Breast Cancer Luminal Subtype
SRR5962203	Adjacent Normal to Breast Cancer Luminal Subtype
SRR5962204	Adjacent Normal to Breast Cancer Luminal Subtype
SRR5962206	Adjacent Normal to Breast Cancer Luminal Subtype
SRR5962207	Adjacent Normal to Breast Cancer Luminal Subtype
SRR5962208	Adjacent Normal to Breast Cancer Luminal Subtype
SRR5962210	Adjacent Normal to Breast Cancer Luminal Subtype
SRR5962211	Adjacent Normal to Breast Cancer Luminal Subtype
SRR5962212	Adjacent Normal to Breast Cancer Luminal Subtype
SRR5962213	Adjacent Normal to Breast Cancer Luminal Subtype
SRR5962215	Adjacent Normal to Breast Cancer Luminal Subtype
SRR5962216	Adjacent Normal to Breast Cancer Luminal Subtype
SRR5962218	Adjacent Normal to Breast Cancer Luminal Subtype
SRR5962219	Adjacent Normal to Breast Cancer Luminal Subtype
SRR7012369	Adjacent Normal to Breast Cancer TNBC Subtype
SRR7012370	Adjacent Normal to Breast Cancer TNBC Subtype
SRR7012371	Adjacent Normal to Breast Cancer TNBC Subtype
GSM4213859	Normal Breast	VALIDATION
GSM4213863	Normal Breast
GSM4213870	Normal Breast
GSM4213874	Normal Breast
SRR1313177	Adjacent Normal to Breast Cancer Luminal Subtype
SRR1313179	Adjacent Normal to Breast Cancer Luminal Subtype
SRR1313181	Adjacent Normal to Breast Cancer Luminal Subtype
SRR1313214	Adjacent Normal to Breast Cancer TNBC Subtype
SRR1313221	Adjacent Normal to Breast Cancer TNBC Subtype
SRR1313223	Adjacent Normal to Breast Cancer TNBC Subtype
SRR1313228	Adjacent Normal to Breast Cancer TNBC Subtype
SRR2040339	Normal Breast
SRR2040343	Normal Breast
SRR2148256	Adjacent Normal to Breast Cancer Luminal Subtype
SRR5962198	Adjacent Normal to Breast Cancer Luminal Subtype
SRR5962205	Adjacent Normal to Breast Cancer Luminal Subtype
SRR5962209	Adjacent Normal to Breast Cancer Luminal Subtype
SRR5962214	Adjacent Normal to Breast Cancer Luminal Subtype
SRR5962217	Adjacent Normal to Breast Cancer Luminal Subtype
SRR787272	Normal Breast
GSM3519053	Adjacent Normal	TEST
GSM4118008	Normal Breast
GSM4196029	Normal Breast
GSM4196030	Normal Breast
GSM4196031	Normal Breast
GSM4196032	Normal Breast
GSM4196033	Normal Breast
SRR6671114	Adjacent Normal to Breast Cancer Luminal Subtype
SRR6671115	Adjacent Normal to Breast Cancer Luminal Subtype
SRR6671116	Adjacent Normal to Breast Cancer Luminal Subtype

### Sheet: Ovary Non-cancerous Control
Accession ID	Description	Grouping for ML model
ERR030874	Normal ovary	TRAINING
SRR4422347	Normal ovary
SRR4422625	Normal ovary
SRR5171072	Normal ovary
SRR7167720	Normal ovary
SRR7167722	Normal ovary
SRR7167726	Normal ovary
SRR7167727	Normal ovary
SRR7167728	Normal ovary
SRR17297764	Normal ovary
SRR17297765	Normal ovary
SRR11296722	Normal ovary
SRR787279	Normal ovary
GSM4118038	Normal ovary
SRR12964573	Normal ovary
SRR12964574	Normal ovary
SRR12964576	Normal ovary
SRR12964578	Normal ovary
SRR12964579	Normal ovary
SRR16760018	Normal ovary
SRR16760019	Normal ovary
SRR6661189	Normal ovary
SRR21496993	Normal ovary
SRR21496994	Normal ovary
SRR23178119	fallopian Tube
SRR23178120	fallopian Tube
SRR23178122	fallopian Tube
SRR23178123	fallopian Tube
SRR23178125	fallopian Tube
SRR23178126	fallopian Tube
SRR23178128	fallopian Tube
SRR23178129	fallopian Tube
SRR23178130	fallopian Tube
SRR15538812	fallopian Tube
SRR15538813	fallopian Tube
SRR15538814	fallopian Tube
SRR15538815	fallopian Tube
SRR17199573	fallopian Tube
SRR17199574	fallopian Tube
SRR17199575	fallopian Tube
SRR17199576	fallopian Tube
SRR11296717	Healthy endometrial
SRR11296741	Healthy endometrial
SRR11296751	Healthy endometrial
SRR11296753	Healthy endometrial
SRR11296754	Healthy endometrial
SRR11296755	Healthy endometrial
SRR11296756	Healthy endometrial
SRR11296757	Healthy endometrial
SRR11296758	Healthy endometrial
SRR11296759	Healthy endometrial
SRR11296779	Healthy endometrial
SRR11296784	Healthy endometrial
SRR11296804	Healthy endometrial
SRR11296805	Healthy endometrial
SRR11296807	Healthy endometrial
SRR11296808	Healthy endometrial
SRR11296809	Healthy endometrial
SRR11296811	Healthy endometrial
SRR11296812	Healthy endometrial
SRR11296824	Healthy endometrial
SRR11296828	Healthy endometrial
SRR11296833	Healthy endometrial
SRR11296839	Healthy endometrial
SRR11296856	Healthy endometrial
SRR11296862	Healthy endometrial
SRR11296863	Healthy endometrial
SRR11296866	Healthy endometrial
SRR11296868	Healthy endometrial
SRR11296869	Healthy endometrial
SRR11296870	Healthy endometrial
SRR11296871	Healthy endometrial
SRR12137403	Healthy endometrial
SRR12137404	Healthy endometrial
SRR12137405	Healthy endometrial
SRR12137406	Healthy endometrial
SRR16212304	Healthy endometrial
SRR16212305	Healthy endometrial
SRR16212306	Healthy endometrial
SRR16212307	Healthy endometrial
SRR16212308	Healthy endometrial
SRR16212309	Healthy endometrial
SRR16212310	Healthy endometrial
SRR16212312	Healthy endometrial
SRR16212313	Healthy endometrial
SRR16212314	Healthy endometrial
SRR16212315	Healthy endometrial
SRR16212316	Healthy endometrial
SRR16212317	Healthy endometrial
SRR16212318	Healthy endometrial
SRR16212319	Healthy endometrial
SRR16212321	Healthy endometrial
SRR16212322	Healthy endometrial
SRR16212323	Healthy endometrial
SRR12137400	Ovarian endometriosis
SRR12137401	Ovarian endometriosis
SRR12137402	Ovarian endometriosis
SRR13963612	Endometriosis
SRR13963613	Endometriosis
SRR13963615	Endometriosis
SRR13963616	Endometriosis
SRR13963617	Endometriosis
SRR18034059	Ovarian endometriosis
SRR18034060	Ovarian endometriosis
SRR18034061	Ovarian endometriosis
SRR19148071	Endometriosis
SRR19148072	Endometriosis
SRR19148073	Endometriosis
SRR19148075	Endometriosis
SRR19148076	Endometriosis
SRR19148077	Endometriosis
SRR19148079	Endometriosis
SRR19148080	Endometriosis
SRR19148081	Endometriosis
SRR19148083	Endometriosis
SRR19148084	Endometriosis
SRR19148085	Endometriosis
SRR19148087	Endometriosis
SRR19148088	Endometriosis
SRR7167721	Normal ovary	VALIDATION
SRR7167729	Normal ovary
SRR17297766	Normal ovary
SRR12964575	Normal ovary
SRR12964577	Normal ovary
SRR15538811	fallopian Tube
SRR17199572	fallopian Tube
SRR23178121	fallopian Tube
SRR23178124	fallopian Tube
SRR23178127	fallopian Tube
SRR11296742	Healthy endometrial
SRR11296803	Healthy endometrial
SRR11296810	Healthy endometrial
SRR11296861	Healthy endometrial
SRR16212311	Healthy endometrial
SRR16212320	Healthy endometrial
SRR13963614	Endometriosis
SRR19148074	Endometriosis
SRR19148078	Endometriosis
SRR19148082	Endometriosis
SRR19148086	Endometriosis
SRR23178105	Normal ovary	TEST
SRR23178106	Normal ovary
SRR23178107	Normal ovary
SRR23178108	Normal ovary
GSM4117993	fallopian Tube
SRR16953176	endometrial epithelial cells
SRR16953177	endometrial epithelial cells
SRR16953178	endometrial epithelial cells
SRR16953179	endometrial epithelial cells
SRR16953180	endometrial epithelial cells

### Sheet: Breast Cancer patient dataset
Accession ID	Description	Grouping for ML model
SRR1002077	Breast cancer Luminal	TRAINING
SRR1002078	Breast cancer Luminal
SRR1002080	Breast cancer Luminal
SRR1002081	Breast cancer Luminal
SRR1002082	Breast cancer Luminal
SRR1002083	Breast cancer Luminal
SRR1002084	Breast cancer Luminal
SRR1002086	Breast cancer Luminal
SRR1002087	Breast cancer Luminal
SRR1002089	Breast cancer Luminal
SRR1002090	Breast cancer Luminal
SRR1002091	Breast cancer Luminal
SRR1002092	Breast cancer Luminal
SRR1002093	Breast cancer Luminal
SRR1002095	Breast cancer Luminal
SRR1002096	Breast cancer Luminal
SRR1002098	Breast cancer Luminal
SRR1002099	Breast cancer Luminal
SRR1002101	Breast cancer Luminal
SRR1313090	Breast cancer Luminal
SRR1313091	Breast cancer Luminal
SRR1313092	Breast cancer Luminal
SRR1313094	Breast cancer Luminal
SRR1313095	Breast cancer Luminal
SRR1313097	Breast cancer Luminal
SRR1313100	Breast cancer Luminal
SRR1313101	Breast cancer Luminal
SRR1313102	Breast cancer Luminal
SRR1313103	Breast cancer Luminal
SRR1313104	Breast cancer Luminal
SRR1313105	Breast cancer Luminal
SRR1313106	Breast cancer Luminal
SRR1313107	Breast cancer Luminal
SRR1313108	Breast cancer Luminal
SRR1313109	Breast cancer Luminal
SRR1313110	Breast cancer Luminal
SRR1313111	Breast cancer Luminal
SRR1313112	Breast cancer Luminal
SRR1313113	Breast cancer Luminal
SRR1313114	Breast cancer Luminal
SRR1313115	Breast cancer Luminal
SRR1313116	Breast cancer Luminal
SRR1313117	Breast cancer Luminal
SRR1313118	Breast cancer Luminal
SRR1313119	Breast cancer Luminal
SRR1313120	Breast cancer Luminal
SRR1313121	Breast cancer Luminal
SRR1313122	Breast cancer Luminal
SRR1313123	Breast cancer Luminal
SRR1313124	Breast cancer Luminal
SRR2148241	Breast cancer Luminal
SRR2148242	Breast cancer Luminal
SRR2148243	Breast cancer Luminal
SRR2148247	Breast cancer Luminal
SRR2148248	Breast cancer Luminal
SRR2148249	Breast cancer Luminal
SRR2148253	Breast cancer Luminal
SRR5962220	Breast cancer Luminal
SRR5962221	Breast cancer Luminal
SRR5962222	Breast cancer Luminal
SRR5962223	Breast cancer Luminal
SRR5962224	Breast cancer Luminal
SRR5962225	Breast cancer Luminal
SRR5962226	Breast cancer Luminal
SRR5962227	Breast cancer Luminal
SRR5962228	Breast cancer Luminal
SRR5962229	Breast cancer Luminal
SRR5962230	Breast cancer Luminal
SRR5962231	Breast cancer Luminal
SRR5962232	Breast cancer Luminal
SRR5962233	Breast cancer Luminal
SRR5962234	Breast cancer Luminal
SRR5962235	Breast cancer Luminal
SRR5962237	Breast cancer Luminal
SRR5962239	Breast cancer Luminal
SRR5962240	Breast cancer Luminal
SRR5962241	Breast cancer Luminal
SRR7050670	Breast cancer Luminal
SRR7050671	Breast cancer Luminal
SRR7050673	Breast cancer Luminal
SRR7050675	Breast cancer Luminal
SRR7050680	Breast cancer Luminal
SRR7050682	Breast cancer Luminal
SRR7050685	Breast cancer Luminal
SRR791046	Breast cancer Luminal
SRR791047	Breast cancer Luminal
SRR791048	Breast cancer Luminal
SRR8868923	Breast cancer Luminal
SRR8868925	Breast cancer Luminal
SRR8868927	Breast cancer Luminal
SRR8868929	Breast cancer Luminal
SRR8868931	Breast cancer Luminal
SRR8868933	Breast cancer Luminal
SRR8868935	Breast cancer Luminal
SRR8868941	Breast cancer Luminal
SRR8868943	Breast cancer Luminal
SRR8868947	Breast cancer Luminal
SRR8868951	Breast cancer Luminal
SRR8868959	Breast cancer Luminal
SRR8868961	Breast cancer Luminal
SRR8868963	Breast cancer Luminal
SRR8868965	Breast cancer Luminal
SRR8868969	Breast cancer Luminal
SRR8868971	Breast cancer Luminal
SRR8868973	Breast cancer Luminal
SRR8868977	Breast cancer Luminal
SRR8868979	Breast cancer Luminal
SRR8868985	Breast cancer Luminal
ERR863685	Breast Cancer TNBC
ERR863686	Breast Cancer TNBC
ERR863687	Breast Cancer TNBC
ERR863694	Breast Cancer TNBC
ERR863695	Breast Cancer TNBC
ERR863707	Breast Cancer TNBC
ERR863708	Breast Cancer TNBC
ERR863715	Breast Cancer TNBC
ERR863720	Breast Cancer TNBC
ERR863723	Breast Cancer TNBC
ERR863729	Breast Cancer TNBC
ERR863736	Breast Cancer TNBC
ERR863746	Breast Cancer TNBC
ERR863747	Breast Cancer TNBC
ERR863759	Breast Cancer TNBC
ERR863764	Breast Cancer TNBC
ERR863765	Breast Cancer TNBC
GSM4196010	Breast Cancer TNBC
GSM4196011	Breast Cancer TNBC
GSM4196012	Breast Cancer TNBC
GSM4196013	Breast Cancer TNBC
GSM4196014	Breast Cancer TNBC
GSM4196015	Breast Cancer TNBC
GSM4196016	Breast Cancer TNBC
GSM4196017	Breast Cancer TNBC
SRR1027173	Breast Cancer TNBC
SRR1027174	Breast Cancer TNBC
SRR1027175	Breast Cancer TNBC
SRR1027176	Breast Cancer TNBC
SRR10729843	Breast Cancer TNBC
SRR10729844	Breast Cancer TNBC
SRR10729846	Breast Cancer TNBC
SRR10729848	Breast Cancer TNBC
SRR10729849	Breast Cancer TNBC
SRR10729850	Breast Cancer TNBC
SRR10729852	Breast Cancer TNBC
SRR10729853	Breast Cancer TNBC
SRR10729854	Breast Cancer TNBC
SRR10729856	Breast Cancer TNBC
SRR10729857	Breast Cancer TNBC
SRR10804434	Breast Cancer TNBC
SRR10804436	Breast Cancer TNBC
SRR10804437	Breast Cancer TNBC
SRR10804438	Breast Cancer TNBC
SRR10804439	Breast Cancer TNBC
SRR10804441	Breast Cancer TNBC
SRR10804443	Breast Cancer TNBC
SRR10804446	Breast Cancer TNBC
SRR10804448	Breast Cancer TNBC
SRR10804449	Breast Cancer TNBC
SRR10804450	Breast Cancer TNBC
SRR10804451	Breast Cancer TNBC
SRR10804454	Breast Cancer TNBC
SRR10804455	Breast Cancer TNBC
SRR10804456	Breast Cancer TNBC
SRR10804457	Breast Cancer TNBC
SRR10804461	Breast Cancer TNBC
SRR10804463	Breast Cancer TNBC
SRR10804465	Breast Cancer TNBC
SRR10804466	Breast Cancer TNBC
SRR10804471	Breast Cancer TNBC
SRR10804474	Breast Cancer TNBC
SRR1313132	Breast Cancer TNBC
SRR1313133	Breast Cancer TNBC
SRR1313134	Breast Cancer TNBC
SRR1313135	Breast Cancer TNBC
SRR1313136	Breast Cancer TNBC
SRR1313137	Breast Cancer TNBC
SRR1313138	Breast Cancer TNBC
SRR1313139	Breast Cancer TNBC
SRR1313140	Breast Cancer TNBC
SRR1313141	Breast Cancer TNBC
SRR1313142	Breast Cancer TNBC
SRR1313143	Breast Cancer TNBC
SRR1313144	Breast Cancer TNBC
SRR1313145	Breast Cancer TNBC
SRR1313146	Breast Cancer TNBC
SRR1313147	Breast Cancer TNBC
SRR1313148	Breast Cancer TNBC
SRR1313149	Breast Cancer TNBC
SRR1313150	Breast Cancer TNBC
SRR1313151	Breast Cancer TNBC
SRR1313152	Breast Cancer TNBC
SRR1313153	Breast Cancer TNBC
SRR1313154	Breast Cancer TNBC
SRR1313155	Breast Cancer TNBC
SRR1313156	Breast Cancer TNBC
SRR1313157	Breast Cancer TNBC
SRR1313158	Breast Cancer TNBC
SRR1313159	Breast Cancer TNBC
SRR1313160	Breast Cancer TNBC
SRR1313161	Breast Cancer TNBC
SRR1313170	Breast Cancer TNBC
SRR1313171	Breast Cancer TNBC
SRR1313172	Breast Cancer TNBC
SRR1313173	Breast Cancer TNBC
SRR2148262	Breast Cancer TNBC
SRR2148263	Breast Cancer TNBC
SRR5122592	Breast Cancer TNBC
SRR7050667	Breast Cancer TNBC
SRR7050668	Breast Cancer TNBC
SRR7050669	Breast Cancer TNBC
SRR7050677	Breast Cancer TNBC
SRR7050678	Breast Cancer TNBC
SRR7050679	Breast Cancer TNBC
SRR7050684	Breast Cancer TNBC
SRR7050687	Breast Cancer TNBC
SRR791060	Breast Cancer TNBC
SRR791063	Breast Cancer TNBC
SRR791064	Breast Cancer TNBC
SRR791065	Breast Cancer TNBC
SRR791074	Breast Cancer TNBC
SRR8868945	Breast Cancer TNBC
SRR8868949	Breast Cancer TNBC
ERR863693	Breast Cancer HER2
ERR863712	Breast Cancer Her2
ERR863721	Breast Cancer Her2
ERR863732	Breast Cancer Her2
ERR863733	Breast Cancer Her2
ERR863748	Breast Cancer Her2
SRR1002085	Breast Cancer Her2
SRR1002088	Breast Cancer Her2
SRR1002094	Breast Cancer Her2
SRR1002097	Breast Cancer Her2
SRR1027183	Breast Cancer Her2
SRR1027184	Breast Cancer Her2
SRR1027185	Breast Cancer Her2
SRR1027186	Breast Cancer Her2
SRR1027187	Breast Cancer Her2
SRR15346614	Breast Cancer Her2
SRR15346615	Breast Cancer Her2
SRR15346620	Breast Cancer Her2
SRR15346622	Breast Cancer Her2
SRR15346637	Breast Cancer Her2
SRR15346661	Breast Cancer Her2
SRR15346665	Breast Cancer Her2
SRR15346670	Breast Cancer Her2
SRR15346675	Breast Cancer Her2
SRR15346677	Breast Cancer Her2
SRR15346685	Breast Cancer Her2
SRR17273725	Breast Cancer Her2
SRR17273726	Breast Cancer Her2
SRR17273727	Breast Cancer Her2
SRR17273729	Breast Cancer Her2
SRR17273730	Breast Cancer Her2
SRR17273731	Breast Cancer Her2
SRR17273732	Breast Cancer Her2
SRR17273733	Breast Cancer Her2
SRR17273735	Breast Cancer Her2
SRR17273736	Breast Cancer Her2
SRR17273737	Breast Cancer Her2
SRR19262414	Breast Cancer Her2
SRR19262415	Breast Cancer Her2
SRR19262419	Breast Cancer Her2
SRR19262424	Breast Cancer Her2
SRR2148236	Breast Cancer Her2
SRR2148237	Breast Cancer Her2
SRR2973274	Breast Cancer Her2
SRR5023375	Breast Cancer Her2
SRR5023376	Breast Cancer Her2
SRR791056	Breast Cancer Her2
SRR791057	Breast Cancer Her2
SRR791058	Breast Cancer Her2
SRR791059	Breast Cancer Her2
SRR791061	Breast Cancer Her2
SRR8868953	Breast Cancer Her2
SRR8868957	Breast Cancer Her2
SRR8868981	Breast Cancer Her2
SRR8868983	Breast Cancer Her2
SRR1002075	Breast Cancer Luminal	VALIDATION
SRR1002100	Breast Cancer Luminal
SRR1313093	Breast Cancer Luminal
SRR1313096	Breast Cancer Luminal
SRR1313098	Breast Cancer Luminal
SRR1313099	Breast Cancer Luminal
SRR1313125	Breast Cancer Luminal
SRR1313126	Breast Cancer Luminal
SRR1313127	Breast Cancer Luminal
SRR1313128	Breast Cancer Luminal
SRR1313129	Breast Cancer Luminal
SRR1313130	Breast Cancer Luminal
SRR1313131	Breast Cancer Luminal
SRR2148254	Breast Cancer Luminal
SRR2148255	Breast Cancer Luminal
SRR5962236	Breast Cancer Luminal
SRR5962238	Breast Cancer Luminal
SRR7050674	Breast Cancer Luminal
SRR7050686	Breast Cancer Luminal
SRR791043	Breast Cancer Luminal
SRR791044	Breast Cancer Luminal
SRR791045	Breast Cancer Luminal
SRR791049	Breast Cancer Luminal
SRR791050	Breast Cancer Luminal
SRR8868939	Breast Cancer Luminal
SRR8868955	Breast Cancer Luminal
SRR8868967	Breast Cancer Luminal
SRR8868975	Breast Cancer Luminal
ERR863709	Breast Cancer TNBC
ERR863753	Breast Cancer TNBC
GSM4196018	Breast Cancer TNBC
SRR10729847	Breast Cancer TNBC
SRR10729851	Breast Cancer TNBC
SRR10729855	Breast Cancer TNBC
SRR10729858	Breast Cancer TNBC
SRR10804435	Breast Cancer TNBC
SRR10804442	Breast Cancer TNBC
SRR10804445	Breast Cancer TNBC
SRR10804460	Breast Cancer TNBC
SRR10804468	Breast Cancer TNBC
SRR10804470	Breast Cancer TNBC
SRR7050666	Breast Cancer TNBC
SRR7050672	Breast Cancer TNBC
SRR7050683	Breast Cancer TNBC
SRR1002076	Breast Cancer Her2
SRR1002079	Breast Cancer Her2
SRR15346696	Breast Cancer Her2
SRR17273728	Breast Cancer Her2
SRR17273734	Breast Cancer Her2
SRR2148235	Breast Cancer Her2
SRR791052	Breast Cancer Her2
SRR791054	Breast Cancer Her2
SRR791062	Breast Cancer Her2
SRR1027171	Breast Cancer TNBC
SRR1027172	Breast Cancer TNBC
SRR1313162	Breast Cancer TNBC
SRR1313163	Breast Cancer TNBC
SRR1313164	Breast Cancer TNBC
SRR1313165	Breast Cancer TNBC
SRR1313166	Breast Cancer TNBC
SRR1313167	Breast Cancer TNBC
SRR1313168	Breast Cancer TNBC
SRR1313169	Breast Cancer TNBC
SRR2148264	Breast Cancer TNBC
SRR5122593	Breast Cancer TNBC
SRR791051	Breast Cancer TNBC
SRR791053	Breast Cancer TNBC
SRR791055	Breast Cancer TNBC
SRR21420604	Breast Cancer Luminal	TEST
SRR21420606	Breast Cancer Luminal
SRR21420608	Breast Cancer Luminal
SRR21420610	Breast Cancer Luminal
SRR21420612	Breast Cancer Luminal
SRR21420614	Breast Cancer Luminal
SRR21420616	Breast Cancer Luminal
SRR21420618	Breast Cancer Luminal
SRR14865961	Breast Cancer TNBC
SRR14865963	Breast Cancer TNBC
SRR14865965	Breast Cancer TNBC
SRR14865967	Breast Cancer TNBC
SRR14865968	Breast Cancer TNBC
SRR14865970	Breast Cancer TNBC
SRR14865972	Breast Cancer TNBC
SRR14865974	Breast Cancer TNBC
SRR14865977	Breast Cancer TNBC
SRR14865979	Breast Cancer TNBC
SRR14865981	Breast Cancer TNBC
SRR14865983	Breast Cancer TNBC
SRR14865985	Breast Cancer TNBC
SRR14865987	Breast Cancer TNBC

### Sheet: Ovarian cancer patient dataset
Accession ID	Description	Grouping for ML model
SRR10912052	Ovarian epithelial Carcinoma	TRAINING
SRR10912054	Ovarian epithelial Carcinoma
SRR10912056	Ovarian epithelial Carcinoma
SRR10912058	Ovarian epithelial Carcinoma
SRR10912060	Ovarian epithelial Carcinoma
SRR10912062	Ovarian epithelial Carcinoma
SRR10912064	Ovarian epithelial Carcinoma
SRR10912066	Ovarian epithelial Carcinoma
SRR10912102	Ovarian epithelial Carcinoma
SRR10912103	Ovarian epithelial Carcinoma
SRR10912104	Ovarian epithelial Carcinoma
SRR10912105	Ovarian epithelial Carcinoma
SRR10912106	Ovarian epithelial Carcinoma
SRR10912107	Ovarian epithelial Carcinoma
SRR10912108	Ovarian epithelial Carcinoma
SRR10912110	Ovarian epithelial Carcinoma
SRR10912111	Ovarian epithelial Carcinoma
SRR10912112	Ovarian epithelial Carcinoma
SRR10912113	Ovarian epithelial Carcinoma
SRR10912114	Ovarian epithelial Carcinoma
SRR10912115	Ovarian epithelial Carcinoma
SRR10912117	Ovarian epithelial Carcinoma
SRR10912118	Ovarian epithelial Carcinoma
SRR10912119	Ovarian epithelial Carcinoma
SRR10912120	Ovarian epithelial Carcinoma
SRR10912121	Ovarian epithelial Carcinoma
SRR10912123	Ovarian epithelial Carcinoma
SRR10912124	Ovarian epithelial Carcinoma
SRR10912125	Ovarian epithelial Carcinoma
SRR10912126	Ovarian epithelial Carcinoma
SRR10912143	Ovarian epithelial Carcinoma
SRR10912145	Ovarian epithelial Carcinoma
SRR10912146	Ovarian epithelial Carcinoma
SRR13579634	Ovarian epithelial Carcinoma
SRR13579635	Ovarian epithelial Carcinoma
SRR13579636	Ovarian epithelial Carcinoma
SRR13579637	Ovarian epithelial Carcinoma
SRR13579639	Ovarian epithelial Carcinoma
SRR13579640	Ovarian epithelial Carcinoma
SRR13579641	Ovarian epithelial Carcinoma
SRR13579642	Ovarian epithelial Carcinoma
SRR13579644	Ovarian epithelial Carcinoma
SRR13579645	Ovarian epithelial Carcinoma
SRR13579646	Ovarian epithelial Carcinoma
SRR13579647	Ovarian epithelial Carcinoma
SRR13579648	Ovarian epithelial Carcinoma
SRR13579650	Ovarian epithelial Carcinoma
SRR13579651	Ovarian epithelial Carcinoma
SRR13579652	Ovarian epithelial Carcinoma
SRR13579654	Ovarian epithelial Carcinoma
SRR13579655	Ovarian epithelial Carcinoma
SRR13579656	Ovarian epithelial Carcinoma
SRR5884094	Ovarian epithelial Carcinoma
SRR5884095	Ovarian epithelial Carcinoma
SRR5884098	Ovarian epithelial Carcinoma
SRR5884102	Ovarian epithelial Carcinoma
SRR5884106	Ovarian epithelial Carcinoma
SRR5884108	Ovarian epithelial Carcinoma
SRR5884112	Ovarian epithelial Carcinoma
SRR5884115	Ovarian epithelial Carcinoma
SRR5884116	Ovarian epithelial Carcinoma
SRR5884117	Ovarian epithelial Carcinoma
SRR5884118	Ovarian epithelial Carcinoma
SRR5884119	Ovarian epithelial Carcinoma
SRR5884120	Ovarian epithelial Carcinoma
SRR5884121	Ovarian epithelial Carcinoma
SRR5884122	Ovarian epithelial Carcinoma
SRR5884123	Ovarian epithelial Carcinoma
SRR5884124	Ovarian epithelial Carcinoma
SRR5884125	Ovarian epithelial Carcinoma
SRR5884126	Ovarian epithelial Carcinoma
SRR5884127	Ovarian epithelial Carcinoma
SRR5884128	Ovarian epithelial Carcinoma
SRR5884129	Ovarian epithelial Carcinoma
SRR5884130	Ovarian epithelial Carcinoma
SRR5884131	Ovarian epithelial Carcinoma
SRR5884132	Ovarian epithelial Carcinoma
SRR5884133	Ovarian epithelial Carcinoma
SRR5884134	Ovarian epithelial Carcinoma
SRR5884135	Ovarian epithelial Carcinoma
SRR5884136	Ovarian epithelial Carcinoma
SRR5884137	Ovarian epithelial Carcinoma
SRR5884138	Ovarian epithelial Carcinoma
SRR5884139	Ovarian epithelial Carcinoma
SRR5884140	Ovarian epithelial Carcinoma
SRR5884141	Ovarian epithelial Carcinoma
SRR5884142	Ovarian epithelial Carcinoma
SRR5884143	Ovarian epithelial Carcinoma
SRR5884144	Ovarian epithelial Carcinoma
SRR5884145	Ovarian epithelial Carcinoma
SRR5884146	Ovarian epithelial Carcinoma
SRR5884147	Ovarian epithelial Carcinoma
SRR5884148	Ovarian epithelial Carcinoma
SRR5884149	Ovarian epithelial Carcinoma
SRR5884150	Ovarian epithelial Carcinoma
SRR5884151	Ovarian epithelial Carcinoma
SRR5884152	Ovarian epithelial Carcinoma
SRR5884153	Ovarian epithelial Carcinoma
SRR5884154	Ovarian epithelial Carcinoma
SRR5884155	Ovarian epithelial Carcinoma
SRR5884156	Ovarian epithelial Carcinoma
SRR10912068	Ovarian epithelial Carcinoma
SRR10912070	Ovarian epithelial Carcinoma
SRR10912072	Ovarian epithelial Carcinoma
SRR10912073	Ovarian epithelial Carcinoma
SRR10912075	Ovarian epithelial Carcinoma
SRR10912078	Ovarian epithelial Carcinoma
SRR10912082	Ovarian epithelial Carcinoma
SRR10912084	Ovarian epithelial Carcinoma
SRR10912086	Ovarian epithelial Carcinoma
SRR10912088	Ovarian epithelial Carcinoma
SRR10912089	Ovarian epithelial Carcinoma
SRR10912090	Ovarian epithelial Carcinoma
SRR10912091	Ovarian epithelial Carcinoma
SRR10912092	Ovarian epithelial Carcinoma
SRR10912093	Ovarian epithelial Carcinoma
SRR10912094	Ovarian epithelial Carcinoma
SRR10912096	Ovarian epithelial Carcinoma
SRR10912097	Ovarian epithelial Carcinoma
SRR10912098	Ovarian epithelial Carcinoma
SRR10912099	Ovarian epithelial Carcinoma
SRR10912100	Ovarian epithelial Carcinoma
SRR10912101	Ovarian epithelial Carcinoma
SRR11470727	Ovarian epithelial Carcinoma
SRR11470728	Ovarian epithelial Carcinoma
SRR11470730	Ovarian epithelial Carcinoma
SRR11470731	Ovarian epithelial Carcinoma
SRR11470732	Ovarian epithelial Carcinoma
SRR11470733	Ovarian epithelial Carcinoma
SRR11470734	Ovarian epithelial Carcinoma
SRR11470735	Ovarian epithelial Carcinoma
SRR11470736	Ovarian epithelial Carcinoma
SRR11470738	Ovarian epithelial Carcinoma
SRR11470739	Ovarian epithelial Carcinoma
SRR11470740	Ovarian epithelial Carcinoma
SRR11470741	Ovarian epithelial Carcinoma
SRR11470743	Ovarian epithelial Carcinoma
SRR11470744	Ovarian epithelial Carcinoma
SRR11470745	Ovarian epithelial Carcinoma
SRR11470746	Ovarian epithelial Carcinoma
SRR11470747	Ovarian epithelial Carcinoma
SRR11470748	Ovarian epithelial Carcinoma
SRR11470749	Ovarian epithelial Carcinoma
SRR11470750	Ovarian epithelial Carcinoma
SRR11470752	Ovarian epithelial Carcinoma
SRR11470753	Ovarian epithelial Carcinoma
SRR11470754	Ovarian epithelial Carcinoma
SRR11470755	Ovarian epithelial Carcinoma
SRR12329864	Ovarian epithelial Carcinoma
SRR12329865	Ovarian epithelial Carcinoma
SRR12329866	Ovarian epithelial Carcinoma
SRR12329868	Ovarian epithelial Carcinoma
SRR12329869	Ovarian epithelial Carcinoma
SRR12329870	Ovarian epithelial Carcinoma
SRR12329871	Ovarian epithelial Carcinoma
SRR12894042	Ovarian epithelial Carcinoma
SRR12894044	Ovarian epithelial Carcinoma
SRR12894046	Ovarian epithelial Carcinoma
SRR12894047	Ovarian epithelial Carcinoma
SRR12894050	Ovarian epithelial Carcinoma
SRR13201842	Ovarian epithelial Carcinoma
SRR13201856	Ovarian epithelial Carcinoma
SRR13201858	Ovarian epithelial Carcinoma
SRR13201859	Ovarian epithelial Carcinoma
SRR13201863	Ovarian epithelial Carcinoma
SRR13201866	Ovarian epithelial Carcinoma
SRR13201868	Ovarian epithelial Carcinoma
SRR13201877	Ovarian epithelial Carcinoma
SRR13201882	Ovarian epithelial Carcinoma
SRR13201883	Ovarian epithelial Carcinoma
SRR13201893	Ovarian epithelial Carcinoma
SRR13201898	Ovarian epithelial Carcinoma
SRR13201900	Ovarian epithelial Carcinoma
SRR13201901	Ovarian epithelial Carcinoma
SRR13201903	Ovarian epithelial Carcinoma
SRR13201904	Ovarian epithelial Carcinoma
SRR13201908	Ovarian epithelial Carcinoma
SRR13201911	Ovarian epithelial Carcinoma
SRR13201912	Ovarian epithelial Carcinoma
SRR13201915	Ovarian epithelial Carcinoma
SRR13579657	Ovarian epithelial Carcinoma
SRR13579658	Ovarian epithelial Carcinoma
SRR13579659	Ovarian epithelial Carcinoma
SRR13579660	Ovarian epithelial Carcinoma
SRR13579661	Ovarian epithelial Carcinoma
SRR13579662	Ovarian epithelial Carcinoma
SRR13579664	Ovarian epithelial Carcinoma
SRR13579665	Ovarian epithelial Carcinoma
SRR13579666	Ovarian epithelial Carcinoma
SRR13579667	Ovarian epithelial Carcinoma
SRR13579668	Ovarian epithelial Carcinoma
SRR13579671	Ovarian epithelial Carcinoma
SRR13579672	Ovarian epithelial Carcinoma
SRR13579673	Ovarian epithelial Carcinoma
SRR13579674	Ovarian epithelial Carcinoma
SRR13579675	Ovarian epithelial Carcinoma
SRR13579678	Ovarian epithelial Carcinoma
SRR13579679	Ovarian epithelial Carcinoma
SRR13579680	Ovarian epithelial Carcinoma
SRR13579681	Ovarian epithelial Carcinoma
SRR13579682	Ovarian epithelial Carcinoma
SRR13579683	Ovarian epithelial Carcinoma
SRR5884157	Ovarian epithelial Carcinoma
SRR5884158	Ovarian epithelial Carcinoma
SRR5884159	Ovarian epithelial Carcinoma
SRR5884160	Ovarian epithelial Carcinoma
SRR5884161	Ovarian epithelial Carcinoma
SRR5884162	Ovarian epithelial Carcinoma
SRR5884163	Ovarian epithelial Carcinoma
SRR5884164	Ovarian epithelial Carcinoma
SRR5884165	Ovarian epithelial Carcinoma
SRR5884166	Ovarian epithelial Carcinoma
SRR5884167	Ovarian epithelial Carcinoma
SRR5884168	Ovarian epithelial Carcinoma
SRR5884169	Ovarian epithelial Carcinoma
SRR5884170	Ovarian epithelial Carcinoma
SRR5884171	Ovarian epithelial Carcinoma
SRR5884172	Ovarian epithelial Carcinoma
SRR5884173	Ovarian epithelial Carcinoma
SRR5884174	Ovarian epithelial Carcinoma
SRR5884175	Ovarian epithelial Carcinoma
SRR5884176	Ovarian epithelial Carcinoma
SRR5884177	Ovarian epithelial Carcinoma
SRR5884178	Ovarian epithelial Carcinoma
SRR8030217	Ovarian epithelial Carcinoma
SRR8030218	Ovarian epithelial Carcinoma
SRR8030219	Ovarian epithelial Carcinoma
SRR8030220	Ovarian epithelial Carcinoma
SRR8030221	Ovarian epithelial Carcinoma
SRR9141167	Ovarian epithelial Carcinoma
SRR9141168	Ovarian epithelial Carcinoma
SRR9141169	Ovarian epithelial Carcinoma
SRR9141170	Ovarian epithelial Carcinoma
SRR9141171	Ovarian epithelial Carcinoma
SRR9192562	Ovarian epithelial Carcinoma
SRR9192563	Ovarian epithelial Carcinoma
SRR9192564	Ovarian epithelial Carcinoma
SRR9192565	Ovarian epithelial Carcinoma
SRR9192566	Ovarian epithelial Carcinoma
SRR9192567	Ovarian epithelial Carcinoma
SRR9192568	Ovarian epithelial Carcinoma
SRR9192569	Ovarian epithelial Carcinoma
SRR9192570	Ovarian epithelial Carcinoma
SRR9192571	Ovarian epithelial Carcinoma
SRR9192572	Ovarian epithelial Carcinoma
SRR9192573	Ovarian epithelial Carcinoma
SRR9192574	Ovarian epithelial Carcinoma
SRR9192575	Ovarian epithelial Carcinoma
SRR9192576	Ovarian epithelial Carcinoma
SRR10912080	Ovarian epithelial Carcinoma	VALIDATION
SRR10912095	Ovarian epithelial Carcinoma
SRR10912109	Ovarian epithelial Carcinoma
SRR10912116	Ovarian epithelial Carcinoma
SRR10912122	Ovarian epithelial Carcinoma
SRR10912142	Ovarian epithelial Carcinoma
SRR11470729	Ovarian epithelial Carcinoma
SRR11470737	Ovarian epithelial Carcinoma
SRR11470742	Ovarian epithelial Carcinoma
SRR11470751	Ovarian epithelial Carcinoma
SRR11470756	Ovarian epithelial Carcinoma
SRR12329867	Ovarian epithelial Carcinoma
SRR13201876	Ovarian epithelial Carcinoma
SRR13201902	Ovarian epithelial Carcinoma
SRR13579638	Ovarian epithelial Carcinoma
SRR13579643	Ovarian epithelial Carcinoma
SRR13579649	Ovarian epithelial Carcinoma
SRR13579653	Ovarian epithelial Carcinoma
SRR13579663	Ovarian epithelial Carcinoma
SRR13579669	Ovarian epithelial Carcinoma
SRR13579670	Ovarian epithelial Carcinoma
SRR13579676	Ovarian epithelial Carcinoma
SRR13579677	Ovarian epithelial Carcinoma
SRR13579684	Ovarian epithelial Carcinoma
SRR5884096	Ovarian epithelial Carcinoma
SRR5884097	Ovarian epithelial Carcinoma
SRR5884099	Ovarian epithelial Carcinoma
SRR5884100	Ovarian epithelial Carcinoma
SRR5884101	Ovarian epithelial Carcinoma
SRR5884103	Ovarian epithelial Carcinoma
SRR5884104	Ovarian epithelial Carcinoma
SRR5884105	Ovarian epithelial Carcinoma
SRR5884107	Ovarian epithelial Carcinoma
SRR5884109	Ovarian epithelial Carcinoma
SRR5884110	Ovarian epithelial Carcinoma
SRR5884111	Ovarian epithelial Carcinoma
SRR5884113	Ovarian epithelial Carcinoma
SRR5884114	Ovarian epithelial Carcinoma
SRR9141172	Ovarian epithelial Carcinoma
SRR9192578	Ovarian epithelial Carcinoma
SRR9192579	Ovarian epithelial Carcinoma
SRR9192580	Ovarian epithelial Carcinoma
SRR9192581	Ovarian epithelial Carcinoma
SRR9192582	Ovarian epithelial Carcinoma
SRR9192583	Ovarian epithelial Carcinoma
SRR9192584	Ovarian epithelial Carcinoma
SRR9192585	Ovarian epithelial Carcinoma
SRR9192586	Ovarian epithelial Carcinoma
SRR9192587	Ovarian epithelial Carcinoma
SRR9192588	Ovarian epithelial Carcinoma
SRR14916037	Ovarian epithelial Carcinoma	TEST
SRR14916039	Ovarian epithelial Carcinoma
SRR14916035	Ovarian epithelial Carcinoma
SRR14916031	Ovarian epithelial Carcinoma
SRR14916033	Ovarian epithelial Carcinoma
GSM3182677	Ovarian epithelial Carcinoma
GSM3182674	Ovarian epithelial Carcinoma
GSM3182671	Ovarian epithelial Carcinoma
SRR27441512	Ovarian epithelial Carcinoma
SRR27441514	Ovarian epithelial Carcinoma
SRR27441507	Ovarian epithelial Carcinoma
SRR27441513	Ovarian epithelial Carcinoma
SRR27441518	Ovarian epithelial Carcinoma
SRR27441520	Ovarian epithelial Carcinoma
SRR27441508	Ovarian epithelial Carcinoma
SRR27441515	Ovarian epithelial Carcinoma
SRR27441516	Ovarian epithelial Carcinoma
SRR27441517	Ovarian epithelial Carcinoma
SRR27441509	Ovarian epithelial Carcinoma
SRR27441511	Ovarian epithelial Carcinoma
SRR27441519	Ovarian epithelial Carcinoma
SRR27441510	Ovarian epithelial Carcinoma
