## Supplementary material for "LsGCRPred: lncRNA-SNP regulated gene expression based breast and ovarian cancer risk prediction model": https://bicresources.jcbose.ac.in/zhumur/biorxiv_suppl/LsGCRPred/download.php: Supplementary File 2.xlsx

### Sheet: Sheet1
Primer	Sequence
FOXP1_Forward	CAGATATTGCGCAGAACCAA
FOXP1_Reverse	GCAAACATTCGTGTGAACCA
CFL1_Forward	TTCCGGAAACATGGCCTC
CFL1_Reverse	CTCCTCTGGCGTTGAAGACT
UQCRQ_Forward	CTACAGCTTGTCACCGTTCG
UQCRQ_Reverse	AACACTACAAACTGCGGCAC
LAPTM4B_Forward	ATTTTATTGAGTGCCCTGGCTG
LAPTM4B_Reverse	CTGCGCGTTGCTTGTACG
CANT1_Forward	CTCACTCAGCTTCCCACGTT
CANT1_Reverse	CAGACAGGCGGGACTTTCAT
CBX1_Frward	GGTGGAAAAAGTTCTCGACCG
CBX1_Reverse	CCCATGTGTTGTCCTCATCTG
PBX1_Forward	GGAGGATACAGTGATGGACTCG
PBX1_Reverse	GGAGGTATCAGAGTGAACACTGC
CDC42SE1_Forward	CGGATTGACCGGACCATGATT
CDC42SE1_Reverse	CGGTTTCCCTTGGATCTCATCT
NCOR2_Forward	AGGAGGAATCACGCTCGGAA
NCOR2_Reverse	TCTCAGGGAACTGCTTCTCGT
LINC00621 _Forward	GTTCTGGAGGCTGGGAAGTC
LINC00621 _Reverse	TTGCCCTTCCACCTTCTTCC
HOTAIR_Forward	GCTGCTCCGGAATTTGAGAG
HOTAIR_Reverse	TGCTGCCAGTTAGAAAAGCG
18s _Forward	GCGGCGTTATTCCCATGAC
18s _Reverse	GCTATCAATCTGTCAATCCTGTCC
