## Supplementary material for "LsGCRPred: lncRNA-SNP regulated gene expression based breast and ovarian cancer risk prediction model": https://bicresources.jcbose.ac.in/zhumur/biorxiv_suppl/LsGCRPred/download.php: Supplementary File 4.xlsx

### Sheet: Readme
LncRBase V2_ID	LncRNA transcript ID mentioned in LncRBase V.2
Other ID	Alias transcript ID in other databases like Ensembl or NONCODE
CHR_LNC	Chromosome in which the lncRNA resides
STRAND	Strand in which the lncRNA resides
LNC_START	Start position of the lncRNA
LNC_END	End position of the lncRNA
LNC_LENGTH	Total length of the lncRNA transcript
LNC_GENE	Name of the lncRNA gene
SNPS	dbSNP id of the SNP within the lncRNA loci
CHR	Chromosome in which the SNP resides
POS	Position of the SNP
REF	Reference Allele of the SNP
ALT	Alternate Allele of the SNP
p_val_RNASNP	p value score based on RNAsnp, whether the secondary structure of the lncRNA is significantly affected due to the presence of SNP, cut-off <0.2
P_Value_ChiSqTest	Differential p-value score of ovarian cancer specific or breast cancer specific SNP, based on chi square test
#SNP_in_OVARY	Total number of samples where the SNP has been detected in ovarian cancer samples
#SNP_in_Breast	Total number of samples where the SNP has been detected in breast cancer samples

### Sheet: Final_Ovarian_LSNP_details
LncRBase V2_ID	Other ID	CHR_LNC	STRAND	LNC_START	LNC_END	LNC_LENGTH	LNC_GENE	SNPS	CHR	POS	REF	ALT	p_val_RNASNP	P_Value_ChiSqTest	#SNP_in_OVARY	#SNP_in_Breast
hsaLB_NC_54166.2	NONHSAT233016.1	chr13	-	22868798	22915767	33260	LINC00621	rs12583808	chr13	22910024	T	C	0.1116	1.54763e-14	52	0
hsaLB_NC_54170	NONHSAT165349.1	chr13	-	22884018	22909054	630	LINC00621	rs9510420	chr13	22903546	T	C	0.1324	1.38153e-26	93	1
hsaLB_NC_54170	NONHSAT165349.1	chr13	-	22884018	22909054	630	LINC00621	rs9506960	chr13	22903448	G	A	0.0571	1.3933e-24	87	1
hsaLB_LI_123857	ENST00000426615	chr2	+	176177717	176179008	1121	HAGLROS	rs2072588	chr2	176178202	G	C	0.04	8.40219e-18	78	7
hsaLB_AO_130288	NONHSAT189368.1	chr20	-	15892333	15985882	2324	LOC613266, AL079338.1	rs932501	chr20	15893680	A	G	0.1164	5.36215e-16	66	4
hsaLB_NC_54170	NONHSAT233016.1	chr13	-	22868798	22915767	33260	LINC00621	rs7318592	chr13	22891983	A	C	0.1327	2.10956e-15	55	0
hsaLB_NC_54170	NONHSAT233016.1	chr13	-	22868798	22915767	33260	LINC00621	rs60135126	chr13	22893114	T	C	0.0957	7.52549e-14	52	1

### Sheet: Final_Breast_LSNP_details
LncRBase V2_ID	Other ID	CHR_LNC	STRAND	LNC_START	LNC_END	LNC_LENGTH	LNC_GENE	SNPS	CHR	POS	REF	ALT	p_val_RNASNP	P_Value_ChiSqTest	#SNP_in_OVARY	#SNP_in_Breast
hsaLB_NC_23872	NR_104061	chr10	+	37309185	37347028	666	LINC00993	rs7091441	chr10	37346894	C	A	0.1232	4.62075e-13	1	55
hsaLB_NC_46740	NONHSAT232115.1	chr12	-	53962313	53968244	2207	HOTAIR	rs2366152	chr12	53962605	A	G	0.0682	7.79755e-13	3	59
